# Protoribosomal condensate formation across cationic chemistries

**DOI:** 10.64898/2026.09.29.755306

**Authors:** Simone Codispoti, Valerio G. Giacobelli, Matúš Friček, Václav Verner, Julie Nováková, Martin Mašek, Anton Bokač, Robin Kryštůfek, Radko Souček, Michal Kolář, Giuliano Zanchetta, Klára Hlouchová

**Affiliations:** Department of Medical Biotechnology and Translational Medicine, University of Milano, Segrate, 20054, Italy; Department of Cell Biology, Charles University; Prague, 12843, Czech Republic; Institute of Organic Chemistry and Biochemistry, Czech Academy of Sciences; Prague, 16000, Czech Republic; Department of Physical Chemistry, University of Chemistry and Technology, Prague, 16628, Czech Republic; Institute of Physics of Charles University, Faculty of Mathematics and Physics, Prague, 12116, Czech Republic

**Keywords:** Protoribosome, peptide-RNA coacervation, liquid-liquid phase separation, origins of life, statistical peptide libraries

## Abstract

Early ribonucleoprotein systems likely required mechanisms to concentrate and organize RNA. Modern ribosomes use Mg^2+^ and evolved Lys/Arg-rich protein extensions to stabilize their RNA backbone. Before templated synthesis, however, peptide formation likely generated heterogeneous sequence populations rather than reproducible ribosomal sequences.

Here, we compare Mg^2+^, ribosomal peptides, and statistical peptide libraries in organizing a 136-nucleotide model of the peptidyl transferase center (sPTC). Mg^2+^ condenses sPTC only at a large excess of positive charge following thermal annealing, producing largely arrested libraries. Acidic conditions further promote condensation. Ribosomal peptides instead promote coacervation near charge stoichiometry and form droplets that readily fuse. Several statistical peptide libraries also coacervate with sPTC, despite comprising heterogenous mixtures rather than a single defined sequence. Increasing mean positive charge favors condensation, but Lys/Arg-containing libraries undergo liquid-liquid phase separation more readily and across broader conditions than matched libraries containing the prebiotically plausible diaminopropionic acid (Dpr) and diaminobutyric acid (Dab). Atomistic computer simulations implicate Arg as a major source of this difference, as it can form more numerous and longer-lived hydrogen bonds with RNA, while competitive partitioning experiments show preferential condensate recruitment in the order Arg > Lys > Dab > Dpr.

Together, our findings show that peptide-RNA coacervation can be triggered collectively by statistical peptide ensembles, providing a plausible route to protoribosomal organization without peptide sequence-specific optimization. Cationic chemistry shapes condensate formation and material properties, suggesting that amino acid alphabet formation could have broadened the conditions supporting liquid-like protoribosomal assemblies.

**Significance statement:** How RNA and peptides first became organized into shared compartments is a central question in the origin of life. Using a model of the ribosome’s ancient catalytic RNA core, we show that the chemical identity of positive charge controls not only whether condensation occurs, but also whether the resulting assemblies are arrested or liquid-like. Heterogeneous peptide populations can form RNA-rich droplets without a single defined RNA-binding sequence; however, Lys- and Arg-containing populations do so more readily than populations containing simpler cationic amino acids. Arginine is especially effective, forming persistent contacts with RNA and preferentially entering the condensed phase. Thus, expansion of cationic amino acid chemistry could have broadened the conditions supporting dynamic peptide– RNA compartments during early ribosome evolution.
