## Supplementary material for "Protoribosomal condensate formation across cationic chemistries": DataSet1.xlsx

### Sheet: QC of studied libraries
QC of studied libraries
		8E+KR library
	Amino acid	Amino acid amount (nmol)	Amino acid content (%)	Theoretical content (%)
	Gly	1.996	9.51428	10
	Ala	1.849	8.81358	10
	Val	2.21	10.5343	10
	Leu	2.163	10.3103	10
	Ile	2.081	9.91944	10
	Pro	2.594	12.3647	10
	Ser	1.563	7.45031	10
	Thr	1.2	5.72001	10
	Lys	2.554	12.1741	10
	Arg	2.769	13.1989	10
	Total	20.979	100	100
		8E+UO library
	Amino acid	Amino acid amount (nmol)	Amino acid content (%)	Theoretical content (%)
	Gly	1.78	7.1751	10
	Ala	1.98	7.9813	10
	Val	2.643	10.6538	10
	Leu	2.43	9.79523	10
	Ile	2.976	11.9961	10
	Pro	2.001	8.06595	10
	Ser	2.736	11.0287	10
	Thr	3.4	13.7053	10
	Dpr	1.926	7.76362	10
	Dab	2.936	11.8349	10
	Total	24.808	100	100
		8E+KRED library
	Amino acid	Amino acid amount (nmol)	Amino acid content (%)	Theoretical content (%)
	Gly	2.089	7.60798	8.33333
	Ala	1.861	6.77762	8.33333
	Val	2.457	8.94821	8.33333
	Leu	2.217	8.07415	8.33333
	Ile	2.382	8.67507	8.33333
	Pro	2.575	9.37796	8.33333
	Ser	1.543	5.61949	8.33333
	Thr	1.356	4.93845	8.33333
	Lys	2.631	9.58191	8.33333
	Arg	2.758	10.0444	8.33333
	Asp	3.325	12.1094	8.33333
	Glu	2.264	8.24532	8.33333
	Total	27.458	100	100
		8E+UOED library
	Amino acid	Amino acid amount (nmol)	Amino acid content (%)	Theoretical content (%)
	Gly	1.969	7.34373	8.33333
	Ala	1.771	6.60525	8.33333
	Val	2.335	8.70879	8.33333
	Leu	2.109	7.86588	8.33333
	Ile	2.338	8.71998	8.33333
	Pro	2.222	8.28733	8.33333
	Ser	1.529	5.70267	8.33333
	Thr	1.408	5.25138	8.33333
	Dpr	3.35	12.4944	8.33333
	Dab	2.47	9.21229	8.33333
	Asp	3.07	11.4501	8.33333
	Glu	2.241	8.3582	8.33333
	Total	26.812	100	100
		ribKR library
	Amino acid	Amino acid amount (nmol)	Amino acid content (%)	Theoretical content (%)
	Asp	3.251	6.19273	5.6
	Gly	2.33	4.43835	5.6
	Ala	6.527	12.4331	11.1
	Val	2.889	5.50317	5.6
	Ile	5.447	10.3758	11.1
	Leu	6.577	12.5283	11.1
	Lys	7.654	14.5799	16.7
	Arg	14.309	27.2568	27.8
	Pro	3.513	6.69181	5.6
	Total	52.497	100	100.2
		ribUO library
	Amino acid	Amino acid amount (nmol)	Amino acid content (%)	Theoretical content (%)
	Asp	4.073	5.8633	5.6
	Gly	3.959	5.69919	5.6
	Ala	10.13	14.5827	11.1
	Val	4.929	7.09556	5.6
	Ile	7.577	10.9075	11.1
	Leu	9.097	13.0956	11.1
	Dpr	9.666	13.9147	16.7
	Dab	14.72	21.1902	27.8
	Pro	5.315	7.65123	5.6
	Total	69.466	100	100.2

### Sheet: Competitive partitioning assay_
Competitive partitioning assay_raw data
		Total fraction_ribKR/UO mixture
	Amino acid	Amino acid amount (nmol)	Amino acid amount (nmol)	Amino acid amount (nmol)	Amino acid amount (nmol)	Amino acid amount (nmol)
	Asp	2.909	3.787	3.843	3.619	3.759
	Gly	3.482	4.369	4.436	3.975	4.37
	Ala	6.778	8.377	8.562	7.813	8.464
	Val	2.418	2.951	3.051	2.974	3.074
	Ile	6.009	7.086	7.36	6.8	7.147
	Leu	6.22	7.275	7.581	7.095	7.348
	Nle	10	10.001	10	9.999	10
	2,3-DAP	9.264	9.185	9.089	11.317	8.98
	2,4-DAB	4.636	5.675	5.801	5.401	5.77
	Lys	5.87	6.907	7.233	6.71	6.935
	Amm	7.272	6.897	7.696	6.979	7.053
	Arg	10.589	12.087	12.828	11.854	12.246
	Pro	4.047	5.393	4.765	4.885	5.535
		Dilute fraction_ribKR/UO mixture
	Amino acid	Amino acid amount (nmol)	Amino acid amount (nmol)	Amino acid amount (nmol)	Amino acid amount (nmol)	Amino acid amount (nmol)
	Asp	3.157	3.469	3.464	3.222	3.14
	Gly	3.188	3.389	3.309	2.998	3.041
	Ala	7.062	7.362	7.553	6.846	6.841
	Val	2.524	2.483	2.712	2.583	2.496
	Ile	5.787	6.345	6.45	6.13	6.009
	Leu	6.089	6.515	6.514	6.286	6.103
	Nle	10	9.999	9.999	10	10
	2,3-DAP	9.06	9.494	9.347	10.763	8.242
	2,4-DAB	5.175	5.324	5.382	5.064	5.155
	Lys	5.239	5.339	5.498	5.405	5.186
	Amm	6.289	5.014	4.568	4.73	4.595
	Arg	8.837	9.034	9.151	9.005	8.832
	Pro	4.599	3.952	5.011	4.337	3.981
		Total fraction_pl22WT/UO mixture
	Amino acid	Amino acid amount (nmol)	Amino acid amount (nmol)	Amino acid amount (nmol)	Amino acid amount (nmol)	Amino acid amount (nmol)
	Asp	2.419	2.56	2.48	2.295	2.698
	Gly	2.979	3.079	3.026	2.731	3.873
	Ala	4.226	4.299	4.399	3.831	4.105
	Val	1.631	1.724	1.679	1.353	1.747
	Ile	3.236	3.312	3.283	2.915	3.067
	Leu	3.806	3.755	3.824	3.333	4.016
	Nle	10	10	10	10	10
	2,3-DAP	7.807	7.502	7.827	6.914	8.439
	2,4-DAB	3.945	4.058	4.048	3.616	3.35
	Lys	4.005	4.058	4.061	3.535	4.065
	Amm	6.439	6.697	6.567	5.978	6.682
	Arg	6.033	6.057	6.104	5.285	5.944
	Pro	2.887	2.594	2.528	2.064	2.729
Undesired aa detected	Thr					0.376
	Ser					1.003
	Glu					0.858
	Tyr					0.361
	Phe					0.272
		Dilute fraction_pl22WT/UO mixture
	Amino acid	Amino acid amount (nmol)	Amino acid amount (nmol)	Amino acid amount (nmol)	Amino acid amount (nmol)	Amino acid amount (nmol)
	Asp	1.426	1.504	1.564	1.526	1.322
	Gly	1.328	1.316	1.266	1.329	1.158
	Ala	2.544	2.507	2.409	2.55	2.06
	Val	0.874	0.946	0.935	1.056	0.764
	Ile	1.925	1.994	1.979	2.021	1.663
	Leu	2.061	2.273	2.182	2.304	1.832
	Nle	10.001	10.001	9.999	10	10
	2,3-DAP	7.311	8.144	7.756	8.414	6.687
	2,4-DAB	3.234	3.467	3.397	3.629	2.828
	Lys	1.695	1.845	1.76	1.88	1.403
	Amm	3.095	3.783	3.806	3.544	3.142
	Arg	2.273	2.45	2.369	2.554	1.998
	Pro	1.587	1.465	1.168	1.435	1.358
